# An integrative molecular systems approach unravels mechanisms underlying biphasic nitrate uptake by plant nitrate transporter NRT1.1

**DOI:** 10.1101/2025.01.28.635294

**Authors:** Seemadri Subhadarshini, Sarthak Sahoo, Mohit Kumar Jolly, Mubasher Rashid

## Abstract

Elucidating the mechanisms of transport kinetics in plants is crucial to develop crops that can use nutrients efficiently. The plant nitrate transporter NRT1.1 rapidly switches between high- and low-affinity transport modes to maintain an optimal uptake amidst fluctuations in nitrate levels. This functional switch is regulated by NRT1.1 phosphorylation, but the precise mechanisms remain poorly understood. Here, using an integrated molecular and systems-level modeling, we identify mechanisms underlying biphasic behaviour of NRT1.1. Phosphorylation of NRT1.1 and its binding to nitrate impacts its overall flexibility and synergistically modulates its global conformation, impacting the nitrate transport rate. Integrating these observations with a regulatory network involving kinases CIPK8/CIPK23 and calcium binding proteins CBL1/9, reveals that in high nitrate conditions, CIPK8-mediated sequestration of CBL1 disrupts the CIPK23-CBL complex required for NRT1.1 phosphorylation, switching NRT1.1 to a low-affinity mode. Together, our findings untangle the molecular complexity enabling NRT1.1 phosphorylation switch with broader implications in nitrate sensing and molecular-level adaption to fluctuating external nutrient levels.
