## Supplementary Table for "An integrative molecular systems approach unravels mechanisms underlying biphasic nitrate uptake by plant nitrate transporter NRT1.1"

### Sheet: kinetics model
Parameter	Value	Description
r	Varies	Rate constant for transition between inward and outward facing states. Default value: 100
fi	Varies	Forward rate constant for binding of nitrate to the inward-facing state. Default value: 1000
be	Derived	Backward rate constant for release of nitrate from the outward-facing state.
fe	Derived	Forward rate constant for binding of nitrate to the outward-facing state.
bi	Derived	Backward rate constant for release of nitrate from the inward-facing state.
Si	Derived	Internal nitrate concentration, proportional to Se and internal_ratio.
Se	Varies	External nitrate concentration, often tested over a range of values.
y0	[0, 1, 0, 0]	Initial state variables: [Pi, Pe, Ci, Ce].
t	[0, 2000]	Time range for solving the differential equations.
fold_change_in_r_for_unphos	100	Ratio of fold change in r of unphos relative to phos form of NRT1.1
ratio	Varies	Ratio of fe to fi
internal_ratio	1e-05	Ratio of internal to external nitrate concentrations.
threshold	1.5	Threshold parameter used in the sigmoidal hill function.
n	10	Hill coefficient, determines steepness of the sigmoidal curve.
Vmax	Fitted	Maximum rate of the Michaelis-Menten reaction, fitted from data.
Km	Fitted	Michaelis constant, indicates substrate concentration at half-maximal rate.

### Sheet: systems_model
Parameter	Value	Description
Gb	50	Production rate of NRT1.1 unphosphorylated form
kb	0.1	Decay rate of NRT1.1 unphosphorylated form
At_b	1.5	threshold concentration of nitrate activation of unphosphorylated form of NRT1.1
n_ab	10	Hill coefficient for nirate activation of unphosphorylated form of NRT1.1
f_ab	5	Foldchange of nirate activation of unphosphorylated form of NRT1.1
Bt_b	3000	threshold concentration of NRT1.1 self activation through indirect means such as NLP7
n_bb	4	Hill coefficient for NRT1.1 self activation
f_bb	5	Foldchange of NRT1.1 self activation
Gc	50	Production rate of CIPK8
Bt_c	3500	threshold concentration of downstream NRT1.1 signalling activating CIPK8
n_bc	2	Hill coefficient for downstream NRT1.1 signalling activating CIPK8
f_bc	30	Foldchange of downstream NRT1.1 signalling activating CIPK8
kc	0.1	Decay rate of CIPK8
k_CD	0.21	Rate constant for CIPK8-CBL complex formation
k_DE	0.1	Rate constant for CIPK23-CBL complex formation
k_minus_CD	0.01	Rate constant for CIPK8-CBL complex dissociation
k_minus_DE	0.01	Rate constant for CIPK23-CBL complex dissociation
k_P	0.0001	Rate constant for phosphorylation of NRT1.1 by CIPK23-CBL
k_minus_P	0.02	Rate constant for dephosphorylation of NRT1.1
Initial conditions
B0	1000	initial concentration of NRT1.1
C0	1	initial concentration of CIPK8
D0	2000	initial concentration of CBL
E0	1000	initial concentration of CIPK23
CD0	0	initial concentration of CIPK8-CBL complex
DE0	0	initial concentration of CBL-CIPK23 complex
P0	0	initial concentration of Phosphorylated NRT1.1
